# *Rpi-amr3* confers resistance to multiple *Phytophthora* species by recognizing a conserved RXLR effector

**DOI:** 10.1101/2021.06.10.447899

**Authors:** Xiao Lin, Andrea Olave-Achury, Robert Heal, Kamil Witek, Hari S. Karki, Tianqiao Song, Chih-hang Wu, Hiroaki Adachi, Sophien Kamoun, Vivianne G. A. A. Vleeshouwers, Jonathan D. G. Jones

## Abstract

Diverse pathogens from the genus *Phytophthora* cause disease and reduce yields in many crop plants. Although many *Resistance to Phytophthora infestans* (*Rpi*) genes effective against potato late blight have been cloned, few have been cloned against other *Phytophthora* species. Most *Rpi* genes encode nucleotide-binding domain, leucine-rich repeat-containing (NLR) proteins, that recognize RXLR effectors. However, whether NLR proteins can recognize RXLR effectors from multiple different *Phytophthora* pathogens has rarely been investigated. Here, we report the effector AVRamr3 from *P. infestans* that is recognized by Rpi-amr3 from *S. americanum*. We show here that AVRamr3 is broadly conserved in many different *Phytophthora* species, and that recognition of AVRamr3 homologs enables resistance against multiple *Phytophthora* pathogens, including *P. parasitica* and *P. palmivora*. Our findings suggest a novel path to identifying *R* genes against important plant pathogens.
