## Supplementary material for "*Rpi-amr3* confers resistance to multiple *Phytophthora* species by recognizing a conserved RXLR effector": Table S1

### Sheet: Table S1.1. Plant materials
Table S1.1. Plant materials
Species	Line	Notes	Figure/Table	Reference
Nicotiana benthamiana	Wild type		Fig.1, Fig. 3, Fig. 4, Fig. 5, Fig. S2, Fig. S3, Fig. S5
Nicotiana benthamiana	NRC2/3_1.3.1	NRC2/3 knockout line	Fig. S3	(Witek,2021)
Nicotiana benthamiana	NRC4_185.9.1.3	NRC4 knockout line	Fig. S3	(Wu, 2020)
Nicotiana benthamiana	NRC2/3/4_210.4.3	NRC2/3/4 knockout line	Fig. 2, Fig. S3, Fig. S6	(Adachi, 2019)
Nicotiana benthamiana	Rpi-amr3#13.3	Rpi-amr3 transformant, T2	Fig. 4, Fig. 5	This study
Nicotiana benthamiana	Rpi-amr3#16.5	Rpi-amr3 transformant, T2	Fig. 4, Fig. 5	This study
Solanum americanum	SP1101		Fig. 6
Solanum americanum	SP1123		Fig. 6
Solanum americanum	SP2268		Fig. 6
Solanum americanum	SP2272		Fig. 6
Solanum americanum	SP2273		Fig. 6
Solanum americanum	SP2297		Fig. 6
Solanum americanum	SP2298		Fig. 6
Solanum americanum	SP2299		Fig. 6
Solanum americanum	SP2300		Fig. 6
Solanum americanum	SP2301		Fig. 6
Solanum americanum	SP2302		Fig. 6
Solanum americanum	SP2303		Fig. 6
Solanum americanum	SP2304		Fig. 6
Solanum americanum	SP2305		Fig. 6
Solanum americanum	SP2306		Fig. 6
Solanum americanum	SP2307		Fig. 6
Solanum americanum	SP2308		Fig. 6
Solanum americanum	SP2309		Fig. 6
Solanum americanum	SP2310		Fig. 6
Solanum americanum	SP2360		Fig. 6
Solanum americanum	SP2361		Fig. 6
Solanum americanum	SP3049		Fig. 6
Solanum americanum	SP3050		Fig. 6
Solanum americanum	SP3051		Fig. 6
Solanum americanum	SP3052		Fig. 6
Solanum americanum	SP3371		Fig. 6
Solanum americanum	SP3373		Fig. 6
Solanum americanum	SP3389		Fig. 6
Solanum americanum	SP3392		Fig. 6
Solanum americanum	SP3399		Fig. 6
Solanum americanum	SP3400		Fig. 6
Solanum americanum	SP3401		Fig. 6
Solanum americanum	SP3403		Fig. 6
Solanum americanum	SP3406		Fig. 6
Solanum americanum	SP3409		Fig. 6
Solanum americanum	SP3393		Fig. 6
Solanum americanum	SP3390		Fig. 6
Solanum americanum	SP3391		Fig. 6
Solanum americanum	SP3372		Fig. 6
Solanum americanum	SP3387		Fig. 6
Solanum americanum	SP3402		Fig. 6
Solanum americanum	SP3404		Fig. 6
Solanum americanum	SP1102		Fig. 6
Solanum americanum	SP1032		Fig. 6
Solanum americanum	SP2269		Fig. 6
Solanum americanum	SP2271		Fig. 6
Solanum americanum	SP2275		Fig. 6
Solanum americanum	SP3370		Fig. 6
Solanum americanum	SP3374		Fig. 6
Solanum americanum	SP3376		Fig. 6
Solanum americanum	SP3396		Fig. 6
Solanum americanum	SP3397		Fig. 6
Solanum americanum	SP3398		Fig. 6
Solanum americanum	SP3405		Fig. 6
Solanum nigrum	SP1088		Fig. 6
Solanum nigrum	SP1091		Fig. 6
Solanum nigrum	SP1092		Fig. 6
Solanum nigrum	SP1096		Fig. 6
Solanum nigrum	SP1100		Fig. 6
Solanum nigrum	SP1104		Fig. 6
Solanum nigrum	SP1117		Fig. 6
Solanum nigrum	SP1120		Fig. 6
Solanum nigrum	SP1123		Fig. 6
Solanum nigrum	SP1126		Fig. 6
Solanum nigrum	SP1124		Fig. 6
Solanum nigrum	SP1126		Fig. 6
Solanum nigrum	SP1038		Fig. 6
Solanum nigrum	SP1085		Fig. 6
Solanum nigrum	SP1093		Fig. 6
Solanum nigrum	SP1094		Fig. 6
Solanum nigrum	SP1103		Fig. 6
Solanum nigrum	SP1107		Fig. 6
Solanum nigrum	SP1112		Fig. 6
Solanum nigrum	SP1125		Fig. 6
Solanum nigrum	SP1083		Fig. 6
Solanum nigrum	SP1084		Fig. 6
Solanum nigrum	SP1086		Fig. 6
Solanum nigrum	SP1097		Fig. 6
Solanum nigrum	SP1124		Fig. 6
Solanum nigrum	SP1118		Fig. 6

### Sheet: Table S1.2 Pathagens
Table S1.2. Pathagen used in this study
Species	Isolates	Origin	Isolated from
Phytophthora infestans	88069
Phytophthora palmivora	P0113	Hawaii, USA	papaya
Phytophthora palmivora	P3914	Arizona, USA	mango
Phytophthora palmivora	P7545	Philippines	mango
Phytophthora palmivora	P7548	Philippines	papaya
Phytophthora palmivora	P7551	Philippines	rubber
Phytophthora palmivora	P3738	Indonesia	coconut
Phytophthora palmivora	P7547	Philippines	lanzones
Phytophthora parasitica	R0	China	Tobacco
Phytophthora parasitica	R1	China	Tobacco
Phytophthora parasitica	310	Australia	Tobacco
Phytophthora parasitica	329	Greece	Tobacco
Phytophthora parasitica	666	France	Antirrhinum
Phytophthora parasitica	721	France	Tomato

### Sheet: Table S1.3 Consturcts
Table SX. Constructs used in this study
Gene	Published name/ Genbank ID	Tag	Backbone	Promoter	Terminator	Agrobacterium strain	Domesticated for golden gate cloning	Notes	Figure/Table
Rpi-amr3	KT373889	C-GFP	pICSL86977_OD	35S	OcsT	GV3101	No	CDS only	Fig. 1, Fig. 3, Fig. S3
Rpi-amr3	KT373889	C-HA	pICSL86977_OD	35S	OcsT	GV3101	No	CDS only	Fig. 2
Avramr3	PITG_21190, XM_002895186.1	C-His-Flag	pICSL86977_OD	35S	OcsT	GV3101	Yes	no signal peptide, with RXLR-EER motif	Fig. 1, Fig.2, Fig. 3, Fig. S3, Fig. 6
Avramr3-T1		C-His-Flag	pICSL86977_OD	35S	OcsT	GV3101	Yes		Fig. 1, Fig. S2
Avramr3-T2		C-His-Flag	pICSL86977_OD	35S	OcsT	GV3101	Yes		Fig. 1, Fig. S2
Avramr3-T3		C-His-Flag	pICSL86977_OD	35S	OcsT	GV3101	Yes		Fig. 1, Fig. S2
Avramr3-T4		C-His-Flag	pICSL86977_OD	35S	OcsT	GV3101	Yes		Fig. 1, Fig. S2
Avramr3-T5		C-His-Flag	pICSL86977_OD	35S	OcsT	GV3101	Yes		Fig. 1, Fig. S2
Avramr3-T6		C-His-Flag	pICSL86977_OD	35S	OcsT	GV3101	Yes		Fig. 1, Fig. S2
Avramr3-T7		C-His-Flag	pICSL86977_OD	35S	OcsT	GV3101	Yes		Fig. 1, Fig. S2
Avramr3-T8		C-His-Flag	pICSL86977_OD	35S	OcsT	GV3101	Yes		Fig. 1, Fig. S2
Avramr3-T9		C-His-Flag	pICSL86977_OD	35S	OcsT	GV3101	Yes		Fig. 1, Fig. S2
Avramr3-T10		C-His-Flag	pICSL86977_OD	35S	OcsT	GV3101	Yes		Fig. 1, Fig. S2
Rpi-amr3	KT373889	C-1xFlag-Cluciferase	pICSL86977_OD	35S	OcsT	GV3101	No	CDS only	Fig. 2, Fig. S6
Avramr3	PITG_21190, XM_002895186.1	C-1xFlag-Nluciferase	pICSL86977_OD	35S	OcsT	GV3101	Yes	no signal peptide, with RXLR-EER motif	Fig. 2
PpAvramr3		C-His-Flag	pICSL86977_OD	35S	OcsT	GV3101	Yes	no signal peptide, with RXLR-EER motif	Fig. 3, Fig. S6
PcAvramr3		C-His-Flag	pICSL86977_OD	35S	OcsT	GV3101	Yes	no signal peptide, with RXLR-EER motif	Fig. 3, Fig. S6
PpalAvramr3		C-His-Flag	pICSL86977_OD	35S	OcsT	GV3101	Yes	no signal peptide, with RXLR-EER motif	Fig. 3, Fig. S6
PrAvramr3		C-His-Flag	pICSL86977_OD	35S	OcsT	GV3101	Yes	no signal peptide, with RXLR-EER motif	Fig. 3, Fig. S6
HpaAvramr3		C-His-Flag	pICSL86977_OD	35S	OcsT	GV3101	Yes	no signal peptide, with RXLR-EER motif	Fig. 3, Fig. S6
PmegAvramr3		C-His-Flag	pICSL86977_OD	35S	OcsT	GV3101	Yes	no signal peptide, with RXLR-EER motif	Fig. 3, Fig. S6
PcapAvramr3		C-His-Flag	pICSL86977_OD	35S	OcsT	GV3101	Yes	no signal peptide, with RXLR-EER motif	Fig. 3, Fig. S6
PlitAvramr3		C-His-Flag	pICSL86977_OD	35S	OcsT	GV3101	Yes	no signal peptide, with RXLR-EER motif	Fig. 3, Fig. S6
PsAvramr3		C-His-Flag	pICSL86977_OD	35S	OcsT	GV3101	Yes	no signal peptide, with RXLR-EER motif	Fig. 3, Fig. S6
PcinAvramr3		C-His-Flag	pICSL86977_OD	35S	OcsT	GV3101	Yes	no signal peptide, with RXLR-EER motif	Fig. 3, Fig. S6
PlatAvramr3		C-His-Flag	pICSL86977_OD	35S	OcsT	GV3101	Yes	no signal peptide, with RXLR-EER motif	Fig. 3, Fig. S6
PpluAvramr3		C-His-Flag	pICSL86977_OD	35S	OcsT	GV3101	Yes	no signal peptide, with RXLR-EER motif	Fig. 3, Fig. S6
PpAvramr3		C-1xFlag-Nluciferase	pICSL86977_OD	35S	OcsT	GV3101	Yes	no signal peptide, with RXLR-EER motif	Fig. S6
PcAvramr3		C-1xFlag-Nluciferase	pICSL86977_OD	35S	OcsT	GV3101	Yes	no signal peptide, with RXLR-EER motif	Fig. S6
PpalAvramr3		C-1xFlag-Nluciferase	pICSL86977_OD	35S	OcsT	GV3101	Yes	no signal peptide, with RXLR-EER motif	Fig. S6
PrAvramr3		C-1xFlag-Nluciferase	pICSL86977_OD	35S	OcsT	GV3101	Yes	no signal peptide, with RXLR-EER motif	Fig. S6
HpaAvramr3		C-1xFlag-Nluciferase	pICSL86977_OD	35S	OcsT	GV3101	Yes	no signal peptide, with RXLR-EER motif	Fig. S6
PmegAvramr3		C-1xFlag-Nluciferase	pICSL86977_OD	35S	OcsT	GV3101	Yes	no signal peptide, with RXLR-EER motif	Fig. S6
PcapAvramr3		C-1xFlag-Nluciferase	pICSL86977_OD	35S	OcsT	GV3101	Yes	no signal peptide, with RXLR-EER motif	Fig. S6
PlitAvramr3		C-1xFlag-Nluciferase	pICSL86977_OD	35S	OcsT	GV3101	Yes	no signal peptide, with RXLR-EER motif	Fig. S6
PsAvramr3		C-1xFlag-Nluciferase	pICSL86977_OD	35S	OcsT	GV3101	Yes	no signal peptide, with RXLR-EER motif	Fig. S6
PcinAvramr3		C-1xFlag-Nluciferase	pICSL86977_OD	35S	OcsT	GV3101	Yes	no signal peptide, with RXLR-EER motif	Fig. S6
PlatAvramr3		C-1xFlag-Nluciferase	pICSL86977_OD	35S	OcsT	GV3101	Yes	no signal peptide, with RXLR-EER motif	Fig. S6
PpluAvramr3		C-1xFlag-Nluciferase	pICSL86977_OD	35S	OcsT	GV3101	Yes	no signal peptide, with RXLR-EER motif	Fig. S6
Avramr3-T9		C-1xFlag-Nluciferase	pICSL86977_OD	35S	OcsT	GV3101	Yes	no signal peptide, with RXLR-EER motif	Fig. S6
Avramr3-T10		C-1xFlag-Nluciferase	pICSL86977_OD	35S	OcsT	GV3101	Yes	no signal peptide, with RXLR-EER motif	Fig. S6
PpAvramr1		C-His-Flag	pICSL86977_OD	35S	OcsT	GV3101	Yes	no signal peptide, with RXLR-EER motif	Fig. 6
Rpi-amr3-2272		No tag	pICSL86977_OD	35S	OcsT	GV3101	Yes
Rpi-amr3-2273		No tag	pICSL86977_OD	35S	OcsT	GV3101	Yes
Rpi-amr3-2306		No tag	pICSL86977_OD	35S	OcsT	GV3101	Yes
Rpi-nig3-1088c5		No tag	pICSL86977_OD	35S	OcsT	GV3101	Yes
Rpi-nig3-1088c11		No tag	pICSL86977_OD	35S	OcsT	GV3101	Yes
Rpi-nig3-1088c4		No tag	pICSL86977_OD	35S	OcsT	GV3101	Yes
Rpi-nig3-1088c8		No tag	pICSL86977_OD	35S	OcsT	GV3101	Yes
Rpi-amr3a		No tag	USER
Rpi-amr3		No tag	USER
Avramr3-M1		No tag	pICSL86977_OD	35S	OcsT	GV3101	Yes	no signal peptide, with RXLR-EER motif	Fig. S5
Avramr3-M3		No tag	pICSL86977_OD	35S	OcsT	GV3101	Yes	no signal peptide, with RXLR-EER motif	Fig. S5
Avramr3-M4		No tag	pICSL86977_OD	35S	OcsT	GV3101	Yes	no signal peptide, with RXLR-EER motif	Fig. S5
Avramr3-M5		No tag	pICSL86977_OD	35S	OcsT	GV3101	Yes	no signal peptide, with RXLR-EER motif	Fig. S5
Avramr3-M6		No tag	pICSL86977_OD	35S	OcsT	GV3101	Yes	no signal peptide, with RXLR-EER motif	Fig. S5
Avramr3-M7		No tag	pICSL86977_OD	35S	OcsT	GV3101	Yes	no signal peptide, with RXLR-EER motif	Fig. S5
Avramr3-M8		No tag	pICSL86977_OD	35S	OcsT	GV3101	Yes	no signal peptide, with RXLR-EER motif	Fig. S5
Avramr3-M9		No tag	pICSL86977_OD	35S	OcsT	GV3101	Yes	no signal peptide, with RXLR-EER motif	Fig. S5

### Sheet: Table S1.4 Genomes
Table SX. Genomes used in this study
Species	Genomve version	Host	Website	Citation
Phytophthora infestans	T30-4	Potato, tomato	https://mycocosm.jgi.doe.gov/Phyinf1/Phyinf1.home.html	Haas, 2009
Phytophthora parasitica	PP_INRA-310_V2	wild host range, including tobacco	https://www.ncbi.nlm.nih.gov/genome/11752	PRJNA259235
Phytophthora palmivora	Phytophthora palmivora var. palmivora str. sbr112.9	Coconut, areca nut, Cocao and Palm	https://protists.ensembl.org/Phytophthora_palmivora_var_palmivora_gca_002911725/Info/Index	Ali, 2017
Phytophthora cactorum	Pcac_10300_v1	Strawberry	https://protists.ensembl.org/Phytophthora_cactorum_gca_003287315/Info/Index	Armitage, 2018
Phytophthora megakarya	Phytophthora megakarya str. Zdho120	Cocao	https://protists.ensembl.org/Phytophthora_megakarya_gca_002215365/Info/Index	Ali, 2017
Phytophthora pluvialis	LC9-1v2, genome	Pinus radiata	https://www.ncbi.nlm.nih.gov/assembly/GCA_001314425.1/	Studholme, 2016
Phytophthora ramorum	ASM14973v1.dna	Oak	https://www.ebi.ac.uk/ena/browser/view/GCA_000149735.1	Tyler, 2006
Phytophthora sojae	V3.0, genome	Sobean	https://www.ncbi.nlm.nih.gov/assembly/GCF_000149755.1/	Tyler, 2006
Phytophthora litchii	SHS3	Lychee	https://www.ncbi.nlm.nih.gov/assembly/GCA_002812785.1	Ye, 2006
Phytophthora capsici	LT1534	Pepper	https://mycocosm.jgi.doe.gov/Phyca11/Phyca11.home.html	Lamour, 2012
Phytophthora cinnamomi	Phytophthora cinnamomi var. cinnamomi CBS 144.22	Wild host range, including azalea	https://mycocosm.jgi.doe.gov/Phyci1/Phyci1.home.html
Phytophthora lateralis	MPF4_v1.0	Lawson cypress	https://protists.ensembl.org/Phytophthora_lateralis/Info/Index	Quinn, 2013
Hyaloperonospora arabidopsidis	HyaAraEmoy2_2.0	Arabidopsis thaliana	https://protists.ensembl.org/Hyaloperonospora_arabidopsidis/Info/Index?db=core	Baxter, 2010

### Sheet: Table S1.5 Primers
Table SX. Primers used in this study
Primer name	Seequence (5' -> 3')	Notes	Figure/Table
XLRpi-nig3_atg_F1_BsaI	TGTGGTCTCAAATGGCAGCTTATAGTGCTGTAA	Clone Rpi-amr3 homologs	Fig. 6, Fig. S10
XLRpi-nig3_stop_R1_BsaI	GTGGTCTCAAAGCTTAGAACTTACTGCGACTGCCAT	Clone Rpi-amr3 homologs	Fig. 6, Fig. S10
XLRpi-nig3_stop_R2_BsaI	GTGGTCTCAAAGCTTAGAACTTACTGCCACTGCCAT	Clone Rpi-amr3 homologs	Fig. 6, Fig. S10
Pc21190_F_BbsI	CACCACAGAAGACGAaatgGGACGGCGGACCCTCGCAA	Clone Avrarm3 homologs into Level 0 vector	Fig. 3
Pc21190_R_noST_BbsI	CACCACAGAAGACGAcgaaccCCCCTTCTTCAACGTCAAAAAGT	Clone Avrarm3 homologs into Level 0 vector	Fig. 3
Ppal21190_F_BbsI	CACCACAGAAGACGAaatgACGAAATCCAACCCAGT	Clone Avrarm3 homologs into Level 0 vector	Fig. 3
Ppal21190_R_noST_BbsI	CACCACAGAAGACGAcgaaccTTCAGTTGCTGCAGTCCCCCTT	Clone Avrarm3 homologs into Level 0 vector	Fig. 3
Hpa21190_F_BbsI	CACCACAGAAGACGAaatgCGACCTCAAAGTTCGACGA	Clone Avrarm3 homologs into Level 0 vector	Fig. 3
Hpa21190_R_noST_BbsI	CACCACAGAAGACGAcgaaccCGGGAGCATATAGAAGTCTC	Clone Avrarm3 homologs into Level 0 vector	Fig. 3
Pcap21190_F_BbsI	CACCACAGAAGACGAaatgGACCTGAACCACATCTCA	Clone Avrarm3 homologs into Level 0 vector	Fig. 3
Pcap21190_R_noST_BbsI	CACCACAGAAGACGAcgaaccATAACCTTTGAAAGCCTTTTTC	Clone Avrarm3 homologs into Level 0 vector	Fig. 3
Pcin21190_F_BbsI	CACCACAGAAGACGAaatgAAGGAGTCTAATCGGTA	Clone Avrarm3 homologs into Level 0 vector	Fig. 3
Pcin21190_R_noST_BbsI	CACCACAGAAGACGAcgaaccGCATTTCTTCACGTACCAGTT	Clone Avrarm3 homologs into Level 0 vector	Fig. 3
Plat21190_F_BbsI	CACCACAGAAGACGAaatgTCCAGCTCTCACCGAATC	Clone Avrarm3 homologs into Level 0 vector	Fig. 3
Plat21190_R_noST_BbsI	CACCACAGAAGACGAcgaaccCGTAGCGTTAATCTGTTTCT	Clone Avrarm3 homologs into Level 0 vector	Fig. 3
Plit21190_F_BbsI	CACCACAGAAGACGAaatgACGGAGCTTAATCCAGT	Clone Avrarm3 homologs into Level 0 vector	Fig. 3
Plit21190_R_noST_BbsI	CACCACAGAAGACGAcgaaccGATTATAGGTGGTATTCCATCCTT	Clone Avrarm3 homologs into Level 0 vector	Fig. 3
Pmeg21190_F_BbsI	CACCACAGAAGACGAaatgTTTGAAGCAATCTCGAAA	Clone Avrarm3 homologs into Level 0 vector	Fig. 3
Pmeg21190_R_noST_BbsI	CACCACAGAAGACGAcgaaccGACTGGTTCTCTTAACTCCACGAA	Clone Avrarm3 homologs into Level 0 vector	Fig. 3
Pplu21190_F_BbsI	CACCACAGAAGACGAaatgACGAAATCCAGTCCGTCCA	Clone Avrarm3 homologs into Level 0 vector	Fig. 3
Pplu21190_R_noST_BbsI	CACCACAGAAGACGAcgaaccCCCCGTCAACTTCAAAAACGTT	Clone Avrarm3 homologs into Level 0 vector	Fig. 3
Pr21190_F_BbsI	CACCACAGAAGACGAaatgGGAACCCTCGCATCAAGC	Clone Avrarm3 homologs into Level 0 vector	Fig. 3
Pr21190_R_noST_BbsI	CACCACAGAAGACGAcgaaccGCGCAATTTCTCCAGGCCCAGT	Clone Avrarm3 homologs into Level 0 vector	Fig. 3
Ps21190_F_BbsI	CACCACAGAAGACGAaatgACGGAGTTGAGCCAAGA	Clone Avrarm3 homologs into Level 0 vector	Fig. 3
Ps21190_R_noST_BbsI	CACCACAGAAGACGAcgaaccAGCCTCTACCGCGGGCTTTTG	Clone Avrarm3 homologs into Level 0 vector	Fig. 3
Pp21190_F_BbsI	CACCACAGAAGACGAaatgGAAGCAGCACAGAGCAA	Clone Avrarm3 homologs into Level 0 vector	Fig. 3
Pp21190_R_noST_BbsI	CACCACAGAAGACGAcgaaccTTCTTTCAGTATGTTCGTCCGCTT	Clone Avrarm3 homologs into Level 0 vector	Fig. 3
Avramr3-L129A_P1_R	CACCACAGAAGACGATGCTTTGTACGTTGCCCATA	Clone Avramr3 mutations	Fig. S5
Avramr3-L129A_P2_F	CACCACAGAAGACGAAGCAGACGATATTCCTACAGCCCAACT	Clone Avramr3 mutations	Fig. S5
Avramr3-L137A_P1_R	CACCACAGAAGACGATGCTTGGGCTGTAGGAATAT	Clone Avramr3 mutations	Fig. S5
Avramr3-L137A_P2_F	CACCACAGAAGACGAAGCAAATGACAACGATGGTTTCAAGACA	Clone Avramr3 mutations	Fig. S5
Avramr3-Y149A_P1_R	CACCACAGAAGACGAGCGCAGATATGTCTTGAAACCAT	Clone Avramr3 mutations	Fig. S5
Avramr3-Y149A_P2_F	CACCACAGAAGACGAGCGCGCTGCGATAATGGAGGATAA	Clone Avramr3 mutations	Fig. S5
Avramr3-D154A_P1_R	CACCACAGAAGACGATGCCTCCATTATCGCATAG	Clone Avramr3 mutations	Fig. S5
Avramr3-D154A_P2_F	CACCACAGAAGACGAGGCAAACAAAATTTTCAAACTGAAAAGCAA	Clone Avramr3 mutations	Fig. S5
Avramr3-E177A_P1_R	CACCACAGAAGACGATGCCGCTGGAGTGCCGCTA	Clone Avramr3 mutations	Fig. S5
Avramr3-E177A_P2_F	CACCACAGAAGACGAGGCATTGAAAGCTAAGGTGGATATGTG	Clone Avramr3 mutations	Fig. S5
Avramr3-W185A_P1_R	CACCACAGAAGACGATGCCATATCCACCTTAGCTT	Clone Avramr3 mutations	Fig. S5
Avramr3-W185A_P2_F	CACCACAGAAGACGAGGCAGTATCGTTAAAGCGTCCAAACT	Clone Avramr3 mutations	Fig. S5
Avramr3-R190A_P1_R	CACCACAGAAGACGATGCCTTTAACGATACCCACA	Clone Avramr3 mutations	Fig. S5
Avramr3-R190A_P2_F	CACCACAGAAGACGAGGCACCAAACTATTATGTCAGCAGGAT	Clone Avramr3 mutations	Fig. S5
Avramr3-Y194A_P1_R	CACCACAGAAGACGATGCATAGTTTGGACGCTTTAAC	Clone Avramr3 mutations	Fig. S5
Avramr3-Y194A_P2_F	CACCACAGAAGACGATGCAGTCAGCAGGATGCTGGATCTGGAT	Clone Avramr3 mutations	Fig. S5
Avramr3-RS204AA_P1_R	CACCACAGAAGACGATGCTGCGCGATCCAGATCCA	Clone Avramr3 mutations	Fig. S5
Avramr3-RS204AA_P2_F	CACCACAGAAGACGAAGCAATAAACACCTTCAGACGTAGT	Clone Avramr3 mutations	Fig. S5
avr3i_T1_R_noST	cttggtctctcgaaccTTTACTTTTCTTCGGTCTATTT	Clone Avrarm3 trancations	Fig. 1c
avr3i_T2_R_noST	cttggtctctcgaaccTTTACTTTTCTTCGGTCTAT	Clone Avrarm3 trancations	Fig. 1c
avr3i_T3_R_noST	cttggtctctcgaaccCTCGAAAGGTCTATCCTTGGA	Clone Avrarm3 trancations	Fig. 1c
avr3i_T4_R_noST	cttggtctctcgaaccTTTACTTTTCTTCGGTCTATTTGT	Clone Avrarm3 trancations	Fig. 1c
avr3i_T5_R_noST	cttggtctctcgaaccATCCTCCATTATCGCATAGCGCA	Clone Avrarm3 trancations	Fig. 1c
avr3i_T6_R_noST	cttggtctctcgaaccCATATCCACCTTAGCTTTCAACT	Clone Avrarm3 trancations	Fig. 1c
avr3i_T7_R_noST	cttggtctctcgaaccCATCTCGTATAGCTGAAACTTT	Clone Avrarm3 trancations	Fig. 1c
avr3i_T8_R_noST	cttggtctctcgaaccCTTCTTGTAGAGGCCATTGTTCT	Clone Avrarm3 trancations	Fig. 1c
avr3i_T10_R_noST	cttggtctctcgaaccGTGGTCTTTCCAGAAATAATTCGTT	Clone Avrarm3 trancations	Fig. 1c
XL_avr3i_T1_F	ggggtctcaaatgACCTTCAGACGTAGTCCAAAGT	Clone Avrarm3 trancations	Fig. 1c
XL_avr3i_T2_F	ggggtctcaaatgAACAAAATTTTCAAACTGAA	Clone Avrarm3 trancations	Fig. 1c
XL_avr3i_T3_F	ggggtctcaaatgGAGGTATGGCTGTCCAAGGGA	Clone Avrarm3 trancations	Fig. 1c
XL_avr3i_T4_F	ggggtctcaaatgCGTCTTAGAACGGCAACCTGGAT	Clone Avrarm3 trancations	Fig. 1c
XL_avr3i_T5_F	ggggtctcaaatgCGTCTTAGAACGGCAACCTGGAT	Clone Avrarm3 trancations	Fig. 1c
XL_avr3i_T9_F	ggggtctcaaatgGACGATATTCCTACAGCCCAA	Clone Avrarm3 trancations	Fig. 1c
XL_Ppal21190_F1	CCCAAGGTTACTACGAGAAA	Clone Avramr3 homologs from P. palmivora	Fig. 9
XL_Ppal21190_R1	GATCTATTCAGTTGCTGCAGT	Clone Avramr3 homologs from P. palmivora	Fig. 9
XL_Ppal21190_F2	GTGGTACCCTCGCAACGAAA	Clone Avramr3 homologs from P. palmivora	Fig. 9
XL_Ppal21190_R2	CTCGAGTGCAGAGGATGATTA	Clone Avramr3 homologs from P. palmivora	Fig. 9
XL_Pp21190_atg_F	ATGCGACTTTATCTAAAGCTGATTGT	Clone Avramr3 homologs from P. parasitica	Fig. 8
XL_Pp21190_stop_R	TTATTCTTTCAGTATGTTCGTCCGCTT	Clone Avramr3 homologs from P. parasitica	Fig. 8
XL_Pp21190_5'F	CGATCTCCACCAGTTTGTGATT	Clone Avramr3 homologs from P. parasitica	Fig. 8
XL_Pp21190_3'R	GGGTTTGACATAGCCAAAATTCAGA	Clone Avramr3 homologs from P. parasitica	Fig. 8

### Sheet: Table S1.6 Synthesized genes
ID	SEQUENCE	LENGTH (bp)
SynPr21190_2_opt+BsaI	GGGGGTCTCGAATGGGAACCCTCGCATCAAGCTCTCACCGAGTCCCGACGTCATCAATCACCTCGCTCGATGCTGAGCACAAGTTTCCCGCCAACTACTTCACCGTCGACGGCAGGAGATCACTACGAGCCTCCAAGTCTATTGACGACGAAGAAAGAGTTATCCCGGCGATCTCAAAGTGGATGAAAACAACGTTTTGGCTCAATACCGGAAAGTCTGACGAGCACGTCAGGAAAACGCTGGGACTGGAGGGATTATCCGGAGCTGCTCTCAAGGCTTCCCCGAACTACGCGTACTACGAGCATTTCTTGTACGCCCTTGAAGGGCGGAAACTAGACGACATGCTGTCCAGAGAGGTTTCCACGCAAAGTGTATGGAACGAGAACAAGTTGGATGATA…	998
SynPpal21190-noSP_Opt_BsaI	GGGGTCTCAAATGACGAAATCCAACCCAGTTTTTTCGTCCGTAGCCACCGTGAACAACCCAAGGTTACTACGAGAAACCAAGCTAACTTACAATGAAGAACGAATGGTTGACACGTTTCTTAAATCGATGAGAACATCGTTTTGGCTCGAGACTGGGAAGTCTGACGAGTATGTCAAGAAAACGTTGGAGTTAGATAACCTCTCAGAAGCTGCTCTCAAGTCTGCCCCAAATTACCAATACTACGAGCACTTCTTGTTCACCCGCGAAGGGCGTATGCTTGACGAGTGGCTGTTAAAAGGTATTCCCACCAGAGAAGTATGGACAAGATACAATCTGGAGGGTGTTTTAGTAGCCCAATTGAAAGACAATGATGGATTCAAGACGTACCTGCGTTATGC…	994
SynPs21190_opt_noSP_BsaI	GGGGTCTCAAATGACGGAGTTGAGCCAAGACCAAGTTCCACTGCCGGTGTCTGGAAGCCGCAGGATGCTGCTACGTGGCGCTACAGAGGCCGACGCTGACAACGAGGACCGAGGGGGTTTCTCGTGGCTGAGGCAGCAGTACTGGCTTGAGACGGAGAAATCCAAGAGCTACGTCAAGCAGGCCTTGGGTTTGGACGGGCTGGAGGGAGCCGCGCTGAAGGCTGCCCCGAATTTCGTTCACTACGACGATTTCGTGTACGCGCGTCAAGGGAATATTTTGAAGAACTGGTTGGACGAGGGTCTTACCACACCGCAACTCGCGAAGCACTACAAGCTAAATGACATCCCAGCGATCGAACTGAAAAAAGACACCAACAAGTACAAAAAACTCGTGCGATT…	688
SynHpa21190_opt_noSP_BsaI	GGGGTCTCAAATGCGACCTCAAAGTTCGACGACAGCTTTGCTCGATGTTCCAGCCACCGCTAGCGACAACGATCCTTCCAACAGCGCGAAGTCGCAACGACTGGCTGCTCCGATGGTTGAGGAAGATAGGACTTGGTTCGAGCCAGCTGTGTCATGGATCAAGACAACGCTGTGGATTGCACTTGGAAAAAGTGAAGAAGAGGTCAAGGAGATGCTGGGAATGAAGGGGCTGACAGAAACCGGTTTCACGACTTCTAAGAACTACAAACAGTTTGAAAACTTTCAGAACGCTCGTGAATCGCAATTGCTGGATGTTTGGAGTTCCCAAAAAAAACTCGCACACGACGTTTGGGAGGAGCTCAAGCTACAGGAAGCCCCACCAGGAGGTCTGGAACACTC…	856
SynPcap21190_opt_noSP_BsaI	GGGGTCTCAAATGGACCTGAACCACATCTCAGCTGACAATAATGGTAAAACACTGCGCGGCACTGATCTATCCACGGAAGAAGAACGAGGTTTGTGGACGGAGCTCAAGTCGGGGGTCAAGACTGCGTGGTGGTCACGTACCGGGAAGAGCGATGCCTATGTGAAGGCGAAACTGAAGCTAACAGGACTGGACGACGCCGCGATGAAGTCCAACAAGAACTACCACACCTACCAGGTCTATCTTTACAAGGCCGAAGGATTGAAGCTGGACAAGTGGGTGTATGAGAACATGGACACTCCATCGAAGGTCTGGAACCGGTTTGGTCTTGATCAAATGACTTCGGCTCAGCGCAAGGGCAGTCCGAAGTTGCAGACGTACGAGCATTTCGTCAAGAAATA…	685
SynPcin21190_opt_noSP_BsaI	GGGGTCTCAAATGAAGGAGTCTAATCGGTACGAACTTTCATCTGTGACCGGAGACAGTGGTAACAACAAAATACTTCTACGCGGCGCTAAAGAGGCTGATAACGACACAGAAGATAGAGGTCTACTGGCGTGGGTGAGACTGCAGTACTGGCTTGAGACAGGGAGGTCCAAGAGCTACGTCAAGCAGTCGTTGGAGCTAGAGGGGCTAGAAGGAGCCGCGCTTAGGTCTGCTCCGAATTTCATTTATTACGATGATTATGTGTACGCGCGTCAAGGACGTATTCTGGAGAATTGGTTGGACAGGGGGGTCACCACACAACAAGTCTGGAGGCACTACGAGCTAGCTGACATTCCGCCAGCGCAACTCAAGGATATTGACGCCTACAAAACGTTCGTGCG…	568
SynPlat21190_opt_noSP_BsaI	GGGGTCTCAAATGTCCAGCTCTCACCGAATCCCGACGTCGTCAATCACCTCGCTCGATGCTGAGCACAAGTTTCCCACCAATTTCTTCACCATCGCTGGCAGGAGATCACTACGAGCCTCCAAGTCTATTGCCGACGAAGAAAGAGTTATCCCGGCGATCACAAAGTGGATGAGAACAACGTTTTGGCTCAATGTCGGAAAGTCCGATGAACAAGTCAAGAAAACGTTGGGGCTGGATAGACTATCGGGAGCTGCTCTCAAGGCTTCCCCGAACTACGTGTACTACGAGCATTTCCTGTACGCACTGGAAGGGCGAAAACTAGACGACATGCTGTCTAGAGAGGTTTCCACGCGAAGCGTATGGAACGCGAACAAGTTGGATGATATCCCTGCAGCCCA…	1060
SynPlit21190_opt_noSP_BsaI	GGGGTCTCAAATGACGGAGCTTAATCCAGTCTTATCGACCACAGTCGCTGTGAACAGCGTGAGATCACTTCGAGTTGCCAATGATGAAGAACGAATGTTTGAAGCGCTTGTTAAGTCGATGAGAACAACGTTTTGGCTCGAAACCGGAAAGACCGACGACGAAGTCAAGAAATTGTTAAAGCTAGATAATCTCTCAGAATCTGCTCTCAAGTCTGCCCCAAACTACAAGTACTACGAGCATTTCTTGTACGCCCGCCAAGGACGGAAGCTGGAGGATTGGCTAAGAGATGGAGTTTCCACTAAACGTGTATGGGCAGCTAACCACTTGGAGGGTGTTCCCACATCACATCTGAAAGACAACGAAGGATTCCAGCTGTATCTGCGCTACGCAACTATGGA…	685
SynPmeg21190_opt_noSP_BsaI	GGGGTCTCAAATGTTTGAAGCAATCTCGAAATGGGCGAGTACGATGTGGTGGCTTGAGACTGGTAAGACTGACGACTACATCAAGAAAACATTGAAACTGGATGGACTTACAGGAACGGCTCTCAAGTCAGCCCCGAACTATGCGTACTACGAGCATTTCTTGTACACCCGCGAAGGATATATGCTGGAGAATTGGTTGAAAAAAGGATATTCCACTAAAGAAATATGGGCAAGGTACAAATTGGACGATGTTCCTTTAACGCTGCTGAAGGACAAGGATGGATTCAAGACGTACTTGCGCTATGCAACTATGGAAGATGACAAGATATTCAAGTTAAAAAAACAAGATAAGGACGTGGAGATCGATGAAAGCAACACTGCCTCAGAGATGATTGCAAA…	898
SynPplu21190_opt_noSP_BsaI	GGGGTCTCAAATGACGAAATCCAGTCCGTCCACGGTAATTTCAACCAGCTCGCTCGATGTGAAAGGCGCGAGATCGCTACGCGTCGCCAAGTCTGTCTACAATGAGGAACGAATGGTCCCAGCGCTCACGAAGTGGGTTAAGACAACGTTTTGGCTCGAGACTGGGAAGTCCGACGACTACGTGAAGAAAACGTTGGGGCTGGACGAGCTCTCGGGGCCAGCTCTCAAGTCTGCACCGAACTACGCGTACTACGAGCATTTCTTGCACGCCCTCGAAGGGCGTAATCTGGAGCGTTGGCTCACCAAAGGAGTTCTCACGAAAAACGTATGGGCAAAATACAATTTGGACGACGTTCCTGCAGCCCAACTGAAAGAGAACGACGGCTTCAAGACATACCT…	1006
SynPp21190_opt_noSP_BsaI	GGGGTCTCAAATGGAAGCAGCACAGAGCAAGCGACACACCGTGGGCAGTACGAGATCGCTGCGAGTCGCCAAGTCCACCGACAATGAAGAACGAGGTATCCAAGATCTAACAAAGGCACTCAAAACGACATTTTGGCTCGAAACCGGGAAGAGTGACGACTACGTCAGGAACGTGTTGGGGCTGAAAAATCTTTCAGGGGATAAGCTCAAGACTGCCCCCAACTACGTCTACTATGAGCATTTCTTGCACGCTCTTGAAGGGCGTAAACTGCAGTCCTGGTTGGCCAAAGGAAAAACCACGAAGAGCGTATGGGCAGAATACAAGTTGGACGATATTCCTGCAGCTCAACTCAAAGACAATGACGGCTTCAAGACGTACCTGCGTTATGCAATAATGGA…	981
SynPc21190_opt_noSP_BsaI	GGGGTCTCAAATGGGACGGCGGACCCTCGCAAGCAAGCAACACGCCGTGGACAGTACGAGATCGCTGCGAGTAGCTCAGTCCACTTTCGATGAAGAGCGAATTATCCCAGAACTCACAAAGTGGTTTAGAACGACGTATTGGCTCAACTCTGGGAAAACTGACGAGTACGTCAAGAAAGCGTTGGGGCTGGACAATCTCTCAGGAGCTACGCTCAAGTCCGCCCCAAACTACGTGTACTACGAGCATTTCTTGGATGCTCTTGAAGGGCGCGTACTGAAGTCCTGGCTGGCCGAAGGAAAATCCACGAAAAGCGTATGGGCAGACTACAAACTGGAAGATATCCCTACAGCCCAACTCAAAGACAACGAAGGCTTCAAGACGTACCTGCGTTACGCAAT…	1002
